# Short-term exposure to intermittent hypoxia leads to changes in gene expression seen in chronic pulmonary disease

**DOI:** 10.1101/2020.03.06.981241

**Authors:** Gang Wu, Yin Yeng Lee, Evelyn M. Gulla, Andrew Potter, Joseph Kitzmiller, Marc D Ruben, Nathan Salomonis, Jeffrey A. Whitsett, Lauren J Francey, John B Hogenesch, David F. Smith

## Abstract

Obstructive sleep apnea (OSA) results from episodes of airway collapse and intermittent hypoxia and is associated with a host of health complications including dementia, diabetes, heart failure, and stroke. Although the lung is the first organ to sense changes in inspired oxygen levels, little is known about the consequences of IH to the lung hypoxia-inducible factor (HIF)-responsive pathways. Furthermore, cellular mechanisms causing disease progression across multiple systems in OSA are unknown. We hypothesized that exposure to IH would lead to up- and down-regulation of diverse expression pathways and that individual cell populations would show distinctive responses to IH. We identify changes in circadian and immune pathways in lungs from mice exposed to IH. Among all cell types, endothelial cells show the most prominent transcriptional changes. Interestingly, up-regulated genes in endothelial, fibroblast, and myofibroblast cells were enriched for genes associated with pulmonary fibrosis and pulmonary hypertension. These genes include targets of several drugs currently used to treat chronic pulmonary diseases. Our results reveal potential candidates for cell-targeted therapy seeking to minimize pulmonary effects of OSA. A better understanding of the pathophysiologic mechanisms underlying diseases associated with OSA could improve our therapeutic approaches, directing therapies to the most relevant cells and molecular pathways.
