## Supplementary material for "Short-term exposure to intermittent hypoxia leads to changes in gene expression seen in chronic pulmonary disease": DatafileS1

### Sheet: TableS1_MappingStatistics
Sample	Total reads	Mapped reads	%mapped reads
CTRL_1	127642922	116217013	0.9105
CTRL_2	127455994	116325346	0.9127
CTRL_3	137061196	124778305	0.9104
CTRL_4	102580742	94551479	0.9217
CTRL_5	119458732	109317249	0.9151
CTRL_6	114437710	105293236	0.9201
HYPO_1	119767240	110427536	0.922
HYPO_2	127066316	117069786	0.9213
HYPO_3	137168704	125656135	0.9161
HYPO_4	143748332	131191927	0.9127
HYPO_5	137377424	126444345	0.9204
HYPO_6	112579524	104231448	0.9258

### Sheet: TableS2_DEGtop200
mgi_symbol	baseMean	log2FoldChange	lfcSE	stat	pvalue	padj	group
Ankrd37	1534.28	3.66331	0.253475	14.4524	2.42274e-47	4.71563e-43	Up
Edn1	8183.74	2.8145	0.197134	14.2771	3.04087e-46	2.95938e-42	Up
Fst	925.443	2.90274	0.220866	13.1425	1.8785e-39	1.21877e-35	Up
Rem1	1709.47	1.43088	0.109888	13.0213	9.25803e-39	4.50496e-35	Up
Col8a1	2029.36	1.48102	0.116003	12.767	2.50622e-37	9.75623e-34	Up
Pde4b	14003.3	2.49677	0.205142	12.1709	4.44092e-34	1.44063e-30	Up
Tmem200b	1563.67	1.36381	0.116976	11.6589	2.06706e-31	5.74762e-28	Up
Gm26703	224.733	1.88735	0.172758	10.9248	8.77212e-28	2.13426e-24	Up
Bnip3	3756.25	1.07093	0.100436	10.6628	1.5202e-26	3.28769e-23	Up
Hspa1a	523.149	1.53738	0.145587	10.5599	4.57329e-26	8.90144e-23	Up
Bhlhe40	5187.65	1.17191	0.11289	10.381	3.02693e-25	5.35602e-22	Up
Apold1	805.856	1.64492	0.159769	10.2956	7.37798e-25	1.19671e-21	Up
Ptprr	457.432	1.82728	0.185473	9.852	6.71925e-23	9.34167e-20	Up
Rgs4	1783.48	1.05342	0.112424	9.37003	7.25142e-21	8.82136e-18	Up
Aspn	2722.02	1.25513	0.134195	9.35304	8.51671e-21	9.75113e-18	Up
Dusp6	12916.4	1.34515	0.14641	9.18758	4.01794e-20	4.34474e-17	Up
Nr1d1	11849.6	1.32113	0.144612	9.13568	6.49974e-20	6.65847e-17	Up
Tnxb	21041.6	0.650451	0.0719245	9.04353	1.51692e-19	1.47626e-16	Up
Dbp	2357.38	2.48039	0.277534	8.93727	3.98898e-19	3.69722e-16	Up
Gm49759	2158.26	1.07405	0.120321	8.92651	4.39652e-19	3.88972e-16	Up
Peli2	2945.69	0.61697	0.0700222	8.81107	1.2396e-18	1.02719e-15	Up
Pgf	792.31	1.20788	0.137124	8.80865	1.26657e-18	1.02719e-15	Up
Lox	6278.37	1.13646	0.13004	8.73936	2.34429e-18	1.82517e-15	Up
Plcb4	8205.98	0.846404	0.0972527	8.70314	3.22829e-18	2.41675e-15	Up
Lonrf1	1607.96	1.01359	0.117981	8.59115	8.61063e-18	6.20731e-15	Up
Nr1d2	6614.16	1.20138	0.142976	8.40264	4.36534e-17	3.03454e-14	Up
Hlf	2090.43	1.08391	0.130313	8.31773	8.96654e-17	5.81749e-14	Up
Ccn2	15752.4	1.49303	0.18023	8.28404	1.19069e-16	7.476e-14	Up
Ntrk2	5723.47	2.28201	0.276206	8.26197	1.43288e-16	8.71551e-14	Up
Amd1	5923.2	1.2706	0.154123	8.24409	1.66427e-16	9.81619e-14	Up
Ak4	364.847	0.753657	0.0925904	8.13969	3.9628e-16	2.20377e-13	Up
Gm47118	65.403	2.92912	0.360226	8.13134	4.2457e-16	2.29551e-13	Up
Lmcd1	2392.09	0.800496	0.0985827	8.12004	4.6602e-16	2.45151e-13	Up
Fam107a	1836.53	1.63299	0.201523	8.10325	5.35111e-16	2.7409e-13	Up
Ackr2	4799.73	1.34334	0.171503	7.83272	4.77429e-15	2.26651e-12	Up
Gm17501	716.529	1.48565	0.190507	7.79837	6.27112e-15	2.90621e-12	Up
Thbs1	25001.3	1.70157	0.219407	7.75533	8.8113e-15	3.8978e-12	Up
Mxi1	4037.89	0.625635	0.0807242	7.75028	9.16887e-15	3.96584e-12	Up
Kirrel	4355.57	0.743627	0.0968511	7.67805	1.61529e-14	6.83478e-12	Up
Map3k6	4245.58	1.35488	0.177747	7.62253	2.48756e-14	1.03017e-11	Up
Fblim1	6305.91	0.668486	0.0888183	7.52644	5.21423e-14	2.07122e-11	Up
Car14	1656.05	0.690826	0.0930285	7.42595	1.11969e-13	4.35873e-11	Up
Filip1l	7864.94	1.01946	0.142352	7.16159	7.97465e-13	2.98497e-10	Up
Adarb1	9882.95	0.839123	0.118371	7.08892	1.35162e-12	4.96375e-10	Up
Vasn	4861.45	0.628134	0.0890487	7.05382	1.74066e-12	6.27413e-10	Up
Lrrc32	7055.09	1.05163	0.149183	7.04928	1.7985e-12	6.36473e-10	Up
Akap12	20203.5	0.971851	0.139133	6.98503	2.84804e-12	9.55762e-10	Up
Gria1	2179.89	0.928916	0.133225	6.97253	3.113e-12	1.02697e-09	Up
Palld	9668.77	0.68451	0.0984323	6.95411	3.54788e-12	1.15093e-09	Up
Hic1	3921.18	0.924619	0.133112	6.94619	3.75294e-12	1.1975e-09	Up
Adap2	1277.08	0.916339	0.132039	6.93989	3.92405e-12	1.2319e-09	Up
Gm35853	1488.54	0.972217	0.140826	6.90368	5.06709e-12	1.54103e-09	Up
Pamr1	3607.02	0.773688	0.11216	6.89805	5.27215e-12	1.57872e-09	Up
Cyp8b1	296.474	1.38185	0.201829	6.84666	7.55942e-12	2.16377e-09	Up
Tspan4	3071.1	0.643465	0.0941529	6.83425	8.24347e-12	2.32537e-09	Up
Tcf23	629.75	1.19809	0.176003	6.80718	9.95329e-12	2.6907e-09	Up
Ltbp2	14498.8	0.979388	0.144597	6.77323	1.25936e-11	3.35784e-09	Up
Uaca	8321.66	0.638546	0.0944294	6.76215	1.35957e-11	3.57602e-09	Up
Rgs6	1527.96	0.678627	0.100425	6.75757	1.40325e-11	3.64172e-09	Up
Serpine1	2767.69	1.36279	0.20409	6.6774	2.43224e-11	6.14819e-09	Up
Marveld1	17564.8	0.618408	0.0931615	6.63802	3.17927e-11	7.83307e-09	Up
Ecm2	3077.25	0.727083	0.111286	6.53346	6.4267e-11	1.52548e-08	Up
Maff	3066.98	0.774687	0.119582	6.4783	9.27645e-11	2.17538e-08	Up
Gm14066	597.471	1.1863	0.184439	6.4319	1.26018e-10	2.88566e-08	Up
Gm41442	854.52	0.722549	0.113786	6.35005	2.15251e-10	4.76096e-08	Up
Hif3a	536.251	1.13791	0.179416	6.34232	2.26326e-10	4.94968e-08	Up
Pfkl	9674.6	0.689257	0.108736	6.3388	2.31565e-10	5.00799e-08	Up
Dtna	4045.56	0.729692	0.115164	6.33611	2.35643e-10	5.04016e-08	Up
Tef	18076.7	0.775135	0.122555	6.32477	2.53615e-10	5.36562e-08	Up
P2ry2	1440.3	0.682596	0.108409	6.29647	3.04506e-10	6.37302e-08	Up
Reln	1219.95	0.747317	0.118736	6.29394	3.09507e-10	6.40877e-08	Up
Sox7	10521.8	1.17439	0.187099	6.27681	3.45598e-10	7.00701e-08	Up
Gm44421	142	0.979659	0.159582	6.13892	8.30852e-10	1.61717e-07	Up
Cpeb1	1974.92	0.627354	0.102904	6.09652	1.08403e-09	2.08226e-07	Up
Acer2	33128.9	1.09188	0.179129	6.09547	1.0912e-09	2.08226e-07	Up
Hspa1b	793.647	1.01139	0.167971	6.02118	1.73147e-09	3.2405e-07	Up
Angptl2	7562.51	0.647992	0.108675	5.96263	2.48205e-09	4.55761e-07	Up
Loxl2	3377.22	0.762884	0.128159	5.95262	2.63878e-09	4.79948e-07	Up
Kcnq5	1087	1.00536	0.168937	5.95112	2.66309e-09	4.79948e-07	Up
Gm44710	208.49	0.903452	0.152582	5.92109	3.19812e-09	5.65893e-07	Up
Tiam1	5855.36	0.736352	0.124423	5.91812	3.25639e-09	5.71012e-07	Up
Spon1	23458.6	0.917724	0.155823	5.88952	3.87326e-09	6.53719e-07	Up
Mmp28	3207.53	0.810288	0.137604	5.88855	3.89598e-09	6.53719e-07	Up
Vil1	186.868	1.19851	0.204727	5.8542	4.79309e-09	7.83972e-07	Up
Notch3	17122.9	0.76791	0.131517	5.83886	5.25588e-09	8.52504e-07	Up
Sox17	13746.2	1.09111	0.18923	5.76603	8.11613e-09	1.30323e-06	Up
Klhl23	2749.86	0.712467	0.123586	5.76494	8.16862e-09	1.30323e-06	Up
P2ry14	1115.55	0.90864	0.157949	5.75273	8.78121e-09	1.36484e-06	Up
Fgd5	13648.8	0.793347	0.137924	5.75204	8.81739e-09	1.36484e-06	Up
Spry4	4181.43	1.06893	0.185846	5.7517	8.83528e-09	1.36484e-06	Up
Slc13a4	260.302	1.02683	0.178797	5.74302	9.30051e-09	1.42539e-06	Up
Exoc3l2	793.083	1.48055	0.25834	5.73103	9.98248e-09	1.51796e-06	Up
Phactr4	6765.27	0.623914	0.108946	5.72682	1.02328e-08	1.54396e-06	Up
Ackr3	4505.06	0.602053	0.105355	5.71451	1.1002e-08	1.64725e-06	Up
Fgf2	2693.8	0.672409	0.117775	5.70928	1.13456e-08	1.68573e-06	Up
Dpep1	12714.9	0.864425	0.15145	5.70768	1.14528e-08	1.68877e-06	Up
Myrip	3629.19	1.22861	0.215311	5.70619	1.15533e-08	1.69077e-06	Up
Map3k7cl	217.093	0.874456	0.153609	5.69275	1.25008e-08	1.81578e-06	Up
Tmem196	52.6314	1.33985	0.235961	5.67828	1.36056e-08	1.96163e-06	Up
Mycn	569.426	0.92365	0.162758	5.675	1.38686e-08	1.98484e-06	Up
Klhl29	1175.9	1.04731	0.184849	5.66576	1.46373e-08	2.07956e-06	Up
Plpp1	9273.17	0.736101	0.130111	5.65748	1.53608e-08	2.16655e-06	Up
Fam57b	1211.29	0.693025	0.122616	5.652	1.5859e-08	2.22072e-06	Up
Snrk	16366.9	0.766805	0.135713	5.65019	1.60274e-08	2.22827e-06	Up
Cdk19	11277.4	0.906327	0.160645	5.64179	1.68293e-08	2.32317e-06	Up
Itgbl1	1127.01	0.82727	0.146896	5.63167	1.78474e-08	2.44635e-06	Up
Flt1	31769.7	0.803518	0.143218	5.61046	2.01789e-08	2.74659e-06	Up
Ifngr1	18229.3	0.692095	0.123548	5.60184	2.12092e-08	2.86678e-06	Up
Tmtc1	9195.99	0.724726	0.130038	5.57316	2.50155e-08	3.34463e-06	Up
Ccbe1	1297.57	0.880372	0.158225	5.56404	2.63606e-08	3.46678e-06	Up
Rrad	2060.1	1.63446	0.294689	5.54639	2.91631e-08	3.79223e-06	Up
Gjc1	2974.53	0.751205	0.135449	5.54602	2.9225e-08	3.79223e-06	Up
Abca8b	3138.98	0.595555	0.108205	5.50394	3.71403e-08	4.78741e-06	Up
Cdk6	7187.99	0.650618	0.1189	5.47198	4.45027e-08	5.66144e-06	Up
Gm48089	38.7463	1.68918	0.313821	5.38262	7.34077e-08	8.98621e-06	Up
Fkbp5	2793.61	1.22165	0.22721	5.37674	7.5845e-08	9.16924e-06	Up
Mark4	6271.39	0.688257	0.1283	5.36441	8.12122e-08	9.7575e-06	Up
Sparcl1	82526.6	0.741967	0.138615	5.3527	8.66492e-08	1.02838e-05	Up
Fam189a1	71.2036	1.04873	0.197634	5.30643	1.11793e-07	1.30296e-05	Up
Gm44220	2091.51	0.65722	0.124141	5.29413	1.19583e-07	1.38379e-05	Up
Gm9869	93.2688	1.1708	0.22122	5.29247	1.20676e-07	1.38379e-05	Up
Reep1	1823.63	0.634187	0.119859	5.29112	1.21572e-07	1.38379e-05	Up
Lama2	4914.08	0.656986	0.124293	5.28576	1.25182e-07	1.4166e-05	Up
Loxl4	576.235	0.704945	0.134233	5.25167	1.5073e-07	1.6299e-05	Up
Olfr1033	786.149	0.609233	0.117337	5.19219	2.07839e-07	2.118e-05	Up
Vegfd	4538.41	0.708517	0.137629	5.14801	2.63264e-07	2.61437e-05	Up
Ehd3	1927.48	0.695605	0.135235	5.14367	2.69416e-07	2.66189e-05	Up
Fam124a	1767.6	0.671984	0.131155	5.12359	2.99767e-07	2.88844e-05	Up
Rgs12	12327.6	0.723938	0.141952	5.09988	3.39872e-07	3.25081e-05	Up
Gdf6	92.4906	1.488	0.291799	5.09941	3.40714e-07	3.25081e-05	Up
Dgkb	231.628	0.743926	0.146214	5.08794	3.61978e-07	3.43685e-05	Up
Gas7	5821.75	0.698349	0.137772	5.06889	4.00152e-07	3.70884e-05	Up
BB123696	20.3963	1.77349	0.349981	5.0674	4.03293e-07	3.72024e-05	Up
Lrrc8c	10482.3	0.670867	0.132624	5.0584	4.22788e-07	3.8454e-05	Up
Slc9b2	85.8374	0.768458	0.152342	5.04431	4.55163e-07	4.1206e-05	Up
Olfr78	66.3466	1.6765	0.332432	5.04314	4.57954e-07	4.12668e-05	Up
Gm4876	333.822	0.686255	0.136129	5.04121	4.626e-07	4.14933e-05	Up
Ms4a4d	3856.86	0.595043	0.118197	5.03434	4.7949e-07	4.2811e-05	Up
Depp1	6192.25	1.1444	0.228192	5.01507	5.30143e-07	4.69032e-05	Up
Mettl21e	200.986	1.44734	0.289606	4.9976	5.80491e-07	5.04405e-05	Up
Hspa1l	108.046	0.885564	0.177885	4.9783	6.41452e-07	5.5001e-05	Up
Muc19	46.6328	1.28467	0.25918	4.95665	7.17192e-07	5.99117e-05	Up
Mamdc2	12211.5	0.749547	0.151335	4.95289	7.31194e-07	6.07327e-05	Up
Lrp5	16417	0.581093	0.117974	4.92561	8.40993e-07	6.7992e-05	Up
Prelp	33395.9	0.65635	0.133258	4.9254	8.41866e-07	6.7992e-05	Up
Lamc3	1953.71	0.807383	0.164009	4.9228	8.53164e-07	6.86197e-05	Up
Vegfc	1901.58	0.654294	0.133288	4.90888	9.15966e-07	7.30671e-05	Up
Gm27252	109.335	0.812586	0.165761	4.90216	9.47888e-07	7.4394e-05	Up
Trpc1	1495.07	0.654737	0.133789	4.89379	9.89104e-07	7.73169e-05	Up
Prrt4	1948.67	0.725555	0.150335	4.82625	1.39128e-06	0.000104154	Up
Tnfrsf11b	437.009	0.644435	0.133701	4.81997	1.4358e-06	0.000107074	Up
Mctp1	1812.02	0.779362	0.161855	4.81517	1.47074e-06	0.000108846	Up
Sult1a1	5046.79	0.592835	0.123582	4.79711	1.6097e-06	0.000117786	Up
Bdkrb2	1198.89	0.829632	0.172975	4.79625	1.61666e-06	0.000117853	Up
Adamtsl2	8015.5	0.870254	0.182216	4.77596	1.78853e-06	0.000127371	Up
Cxcl12	32642	0.635958	0.133228	4.77345	1.81097e-06	0.000128177	Up
Ism1	10598.5	0.819408	0.17169	4.77261	1.81858e-06	0.000128249	Up
Gm49621	24.0329	1.65596	0.348635	4.74983	2.03587e-06	0.000143055	Up
Tmeff1	3793.33	0.73118	0.154305	4.73854	2.15262e-06	0.000150174	Up
Vstm4	2699.99	0.641024	0.135398	4.73437	2.19736e-06	0.000152204	Up
Olfr550	321.858	1.04192	0.220734	4.72024	2.35563e-06	0.000161877	Up
Fgf7	2133.31	0.647801	0.137255	4.7197	2.36195e-06	0.000161877	Up
Bgn	80655.4	0.668592	0.141873	4.71261	2.44566e-06	0.000166442	Up
Sdk1	399.956	0.725381	0.15453	4.69412	2.67763e-06	0.000180963	Up
Carmn	1115.1	0.935721	0.199494	4.69047	2.72577e-06	0.000182429	Up
Vgll3	3615.14	0.770779	0.165736	4.65063	3.30918e-06	0.000216141	Up
Per3	4148.69	0.830535	0.178688	4.64797	3.35213e-06	0.000217486	Up
Krt80	15187.4	0.728189	0.156884	4.64159	3.4574e-06	0.000222831	Up
Atp2b4	6731.41	0.616688	0.132886	4.64073	3.47178e-06	0.000223019	Up
Per2	2232.63	0.81404	0.17544	4.64	3.48404e-06	0.00022307	Up
Shc2	426.313	0.651318	0.140426	4.63817	3.51505e-06	0.000223585	Up
Rnf152	325.858	0.709335	0.153098	4.63321	3.60047e-06	0.000227531	Up
Fam181b	373.246	0.820097	0.177321	4.62493	3.74719e-06	0.000233767	Up
Rab3c	606.333	0.754754	0.165356	4.56441	5.00894e-06	0.000301839	Up
Mfap4	47958.8	0.929628	0.204053	4.55581	5.21831e-06	0.000313485	Up
1500009L16Rik	225.219	0.603191	0.132793	4.54235	5.56294e-06	0.000329109	Up
Hyal1	1443.8	0.616609	0.136232	4.52617	6.00627e-06	0.00035319	Up
Arid5a	2787.87	0.581567	0.128604	4.52215	6.12134e-06	0.000357795	Up
Gria3	2313.62	0.802997	0.177619	4.5209	6.15774e-06	0.000358845	Up
Wasf3	2714.6	0.605368	0.134013	4.51724	6.26511e-06	0.000364012	Up
Ets2	23152.4	0.595724	0.132231	4.50517	6.63187e-06	0.000381902	Up
Omd	241.559	1.03115	0.230775	4.4682	7.88811e-06	0.000438188	Up
Gm39464	24.7323	1.75816	0.393673	4.46603	7.96851e-06	0.000439374	Up
Trp53i11	5985.24	0.711296	0.159579	4.45732	8.29924e-06	0.000453627	Up
Carmil1	6347.73	0.654639	0.146992	4.45357	8.44527e-06	0.000456608	Up
Fam71f2	607.74	0.793988	0.178781	4.44112	8.94919e-06	0.000477225	Up
Nmur1	70.8086	1.18619	0.267731	4.43051	9.40091e-06	0.000495879	Up
Mark1	1063.72	0.923403	0.208715	4.42423	9.6787e-06	0.000505057	Up
Smad7	13739.1	0.688625	0.15594	4.41597	1.00559e-05	0.000519502	Up
Astn2	1771.44	0.6611	0.149808	4.41299	1.01955e-05	0.000524988	Up
Gm13307	49.0223	1.05414	0.239089	4.409	1.03848e-05	0.000533323	Up
Gm45819	192.157	0.632376	0.143554	4.40516	1.05707e-05	0.000538609	Up
Itga8	18872.4	0.76428	0.174182	4.38782	1.14493e-05	0.00057733	Up
Fmnl2	4190.16	0.617136	0.141119	4.37314	1.2247e-05	0.000609657	Up
Slit3	7390.19	0.629835	0.144199	4.36783	1.25487e-05	0.000618351	Up
Pknox2	2753.32	0.720058	0.164914	4.36626	1.26392e-05	0.000621236	Up
Lif	1020.68	0.650838	0.149134	4.36411	1.27639e-05	0.000624214	Up
Dpysl5	1118.65	0.652373	0.149765	4.35596	1.32484e-05	0.000642559	Up
Adamts1	13349.3	0.909626	0.208841	4.35559	1.32711e-05	0.000642559	Up
Mir145a	187.421	0.994786	0.228444	4.35461	1.33302e-05	0.000643817	Up
Sfn	2472.32	-0.606547	0.0901767	-6.72621	1.74142e-11	4.45986e-09	Down
Syt15	1544.15	-0.652212	0.101794	-6.4072	1.48218e-10	3.316e-08	Down
Inhbb	2948	-0.654021	0.109979	-5.94679	2.73452e-09	4.88301e-07	Down
Ankle1	188.471	-0.958592	0.162996	-5.88106	4.0764e-09	6.78145e-07	Down
Dnph1	131.544	-0.921209	0.16814	-5.47883	4.28159e-08	5.48269e-06	Down
Creld2	4224.33	-0.684842	0.127275	-5.38082	7.41475e-08	9.02004e-06	Down
Knstrn	348.653	-0.742607	0.141768	-5.23818	1.62169e-07	1.73431e-05	Down
Hsp90aa1	32036.5	-0.5809	0.111586	-5.20585	1.93107e-07	1.99928e-05	Down
Mex3a	209.988	-0.674713	0.131442	-5.13317	2.849e-07	2.79958e-05	Down
Cxcr4	4833.6	-1.07983	0.210438	-5.13135	2.87667e-07	2.79958e-05	Down
Snora57	75.4781	-1.00004	0.197453	-5.06471	4.09026e-07	3.75532e-05	Down
Snord104	277.912	-0.714554	0.1412	-5.06058	4.17983e-07	3.81954e-05	Down
Sstr2	131.841	-1.272	0.255864	-4.97141	6.64673e-07	5.62486e-05	Down
Neto2	262.542	-0.623273	0.125727	-4.95733	7.14683e-07	5.99117e-05	Down
Manf	7242.44	-0.614513	0.124333	-4.94248	7.71342e-07	6.30815e-05	Down
Cenpf	272.588	-0.852857	0.174692	-4.88206	1.04982e-06	8.10859e-05	Down
Gm3364	177.225	-1.14685	0.237487	-4.8291	1.37152e-06	0.00010307	Down
Hsph1	5278.04	-1.15838	0.240533	-4.81587	1.46558e-06	0.000108846	Down
Ckap2l	273.461	-0.775324	0.161467	-4.80173	1.57297e-06	0.000115533	Down
Lilra6	190.094	-0.639102	0.136259	-4.69035	2.72744e-06	0.000182429	Down
Plac8	2481.5	-0.936243	0.202547	-4.62235	3.79425e-06	0.000235195	Down
Npas2	1671.35	-0.838675	0.182827	-4.58725	4.49116e-06	0.000274893	Down
Rmi2	104.329	-0.952517	0.207689	-4.58626	4.5125e-06	0.000275333	Down
Cdc20	697.366	-0.72125	0.157796	-4.57076	4.85952e-06	0.000293744	Down
Ckap2	202.994	-0.848574	0.186641	-4.54655	5.45325e-06	0.000324593	Down
Prdm8	480.081	-0.679331	0.149465	-4.54509	5.49119e-06	0.000325855	Down
Efna4	342.606	-0.695196	0.154007	-4.51407	6.35961e-06	0.000368403	Down
Ankrd63	1995.06	-1.09484	0.245665	-4.45666	8.32468e-06	0.000453627	Down
Ccnf	282.87	-0.639494	0.145145	-4.40591	1.05343e-05	0.000538609	Down
Knl1	139.803	-0.781905	0.178525	-4.37982	1.1878e-05	0.000595713	Down
Pbk	157.748	-0.890549	0.203782	-4.3701	1.24191e-05	0.000616648	Down
Gm10499	66.1287	-0.972386	0.223223	-4.35612	1.3239e-05	0.000642559	Down
Spon2	4746.76	-0.770511	0.179668	-4.28853	1.79862e-05	0.000815299	Down
Kifc1	257.551	-0.750973	0.175473	-4.2797	1.87149e-05	0.000837396	Down
Ube2c	434.187	-0.826415	0.193167	-4.27824	1.88374e-05	0.000839017	Down
Iqgap3	383.108	-0.662161	0.155418	-4.26053	2.03946e-05	0.000896074	Down
Spag5	274.091	-0.726543	0.173638	-4.18425	2.86108e-05	0.00117983	Down
Kcnf1	252.124	-0.702738	0.168086	-4.18082	2.9046e-05	0.00119272	Down
Lst1	553.542	-0.794597	0.190177	-4.17819	2.93835e-05	0.001199	Down
Nusap1	417.234	-0.582094	0.140604	-4.13994	3.47391e-05	0.00136875	Down
A130071D04Rik	175.774	-1.02534	0.248135	-4.13217	3.59347e-05	0.00140449	Down
Cdca8	253.706	-0.853553	0.207581	-4.11191	3.92403e-05	0.00149759	Down
Tmem171	289.546	-0.685912	0.168227	-4.0773	4.55614e-05	0.00169384	Down
Gm9320	126.371	-0.609987	0.149678	-4.07532	4.59517e-05	0.00170363	Down
Gm21188	121.303	-0.937543	0.231252	-4.0542	5.03055e-05	0.00182336	Down
Mefv	176.691	-0.963906	0.240971	-4.00009	6.33172e-05	0.00219289	Down
Fignl1	191.55	-0.602838	0.151387	-3.98211	6.83067e-05	0.00230313	Down
Gm9733	158.292	-1.05618	0.265602	-3.97655	6.99216e-05	0.00234243	Down
Slfn9	324.217	-0.659187	0.168409	-3.91421	9.07021e-05	0.00290366	Down
Gm47917	91.6596	-1.0261	0.262656	-3.90662	9.35981e-05	0.00299145	Down
Gm12296	21.9529	-1.38501	0.354763	-3.90405	9.45968e-05	0.00301347	Down
Kbtbd13	137.213	-0.654354	0.167896	-3.89738	9.7239e-05	0.00306688	Down
Chrna9	83.2862	-1.15914	0.297628	-3.89457	9.83718e-05	0.00309323	Down
Top2a	1182.39	-0.83831	0.216738	-3.86786	0.000109797	0.00336699	Down
Gm49539	202.882	-0.89386	0.231242	-3.86547	0.000110876	0.00339321	Down
Sdf2l1	1739.04	-0.844347	0.219919	-3.83936	0.000123357	0.00372252	Down
Cd7	199.307	-0.734236	0.192187	-3.82043	0.00013322	0.00397089	Down
Kif11	455.901	-0.777865	0.203679	-3.81907	0.000133956	0.00398063	Down
Mki67	1496.37	-0.903884	0.238264	-3.79363	0.000148463	0.00431115	Down
Epor	483.481	-0.7023	0.185201	-3.79209	0.000149383	0.0043146	Down
Gm19688	25.9431	-0.902963	0.239945	-3.7632	0.000167751	0.00472518	Down
Ly6a2	153.071	-1.16751	0.312338	-3.73797	0.000185514	0.0050904	Down
Lockd	115.939	-0.678135	0.181429	-3.73773	0.000185686	0.0050904	Down
Cdk1	319.938	-0.611847	0.163873	-3.73366	0.000188719	0.00515179	Down
Kif14	207.244	-0.792553	0.213056	-3.71992	0.000199284	0.00535279	Down
Gm43813	130.803	-1.03236	0.280294	-3.68312	0.000230398	0.00601135	Down
Hmmr	145.113	-0.920966	0.250121	-3.68208	0.00023134	0.00602786	Down
Nxpe1-ps	82.1148	-1.08116	0.294736	-3.66824	0.000244227	0.00626302	Down
Gm34084	58.1667	-0.994819	0.271905	-3.65871	0.00025349	0.00645474	Down
Gm37474	61.024	-1.1365	0.311644	-3.64679	0.000265536	0.00668615	Down
Lonrf3	253.005	-0.821378	0.227155	-3.61593	0.000299271	0.00735481	Down
Dio3os	128.914	-0.594841	0.166299	-3.57693	0.000347655	0.00826222	Down
Klk1	44.012	-1.12372	0.316262	-3.55313	0.000380675	0.0088736	Down
Nfe2	600.15	-0.662737	0.187443	-3.53567	0.000406747	0.00931402	Down
Gm30074	50.5886	-0.628332	0.178497	-3.52013	0.000431338	0.00973962	Down
Tpx2	422.76	-0.751868	0.214496	-3.50528	0.000456135	0.0102048	Down
Dtl	190.984	-0.667778	0.191039	-3.49551	0.00047315	0.010501	Down
A530001N23Rik	101.634	-0.689199	0.197889	-3.48275	0.000496297	0.0108906	Down
Eme1	47.9409	-0.906317	0.260606	-3.47773	0.000505685	0.0110695	Down
Hist1h4i	172.793	-0.789557	0.227418	-3.47183	0.000516927	0.0112419	Down
Spin2c	101.098	-0.60478	0.175419	-3.44762	0.000565547	0.011931	Down
Trim71	76.0523	-0.805063	0.234048	-3.43973	0.000582288	0.0121556	Down
Fbn2	86.1493	-1.27091	0.369498	-3.43955	0.000582673	0.0121556	Down
Grm4	210.075	-0.897305	0.261013	-3.43778	0.000586507	0.0122225	Down
Klra7	102.616	-0.813443	0.237512	-3.42485	0.000615134	0.0126564	Down
Ska3	95.0686	-0.621312	0.182217	-3.40973	0.000650271	0.0132533	Down
Gm15710	47.2988	-0.736662	0.216805	-3.3978	0.000679299	0.0137585	Down
Rhov	306.265	-0.753037	0.223422	-3.37047	0.00075039	0.014813	Down
Gm28609	34.3962	-0.956567	0.284395	-3.36351	0.000769575	0.0150846	Down
Mxd3	138.712	-0.828319	0.246327	-3.36267	0.000771912	0.0151	Down
Ccnb1	207.544	-0.759208	0.226201	-3.35634	0.000789809	0.0153269	Down
Racgap1	758.274	-0.584161	0.174465	-3.3483	0.000813097	0.0157317	Down
Gm30054	53.3783	-0.703489	0.210637	-3.33982	0.000838321	0.0160918	Down
Gm39556	331.545	-0.699787	0.209693	-3.33719	0.0008463	0.016213	Down
Kcna3	119.057	-1.09714	0.330627	-3.31837	0.000905432	0.0170438	Down
Stil	144.232	-0.603556	0.182039	-3.31552	0.000914719	0.0171405	Down
4930532G15Rik	29.061	-0.744297	0.224558	-3.3145	0.000918077	0.0171694	Down
Snord55	53.643	-0.608046	0.184581	-3.29419	0.000987048	0.0181449	Down
Gm18890	59.949	-0.821309	0.249735	-3.28872	0.00100644	0.0184067	Down
Birc5	331.929	-0.650964	0.19795	-3.28852	0.00100715	0.0184067	Down
Tlr12	262.425	-0.610248	0.185929	-3.28216	0.00103015	0.0187391	Down
9030622O22Rik	573.827	-0.667326	0.205424	-3.24853	0.00116003	0.0205449	Down
Uhrf1	656.523	-0.75131	0.231701	-3.24258	0.00118452	0.0208269	Down
Prss23os	21.1084	-1.04455	0.322788	-3.23603	0.00121206	0.0211773	Down
Troap	110.97	-0.840853	0.259966	-3.23447	0.00121867	0.0212738	Down
Gm49266	33.2769	-1.63532	0.506488	-3.22876	0.0012433	0.021626	Down
Serpina3g	1121.56	-0.836948	0.259323	-3.22743	0.00124907	0.0216491	Down
Cdca2	167.255	-0.657539	0.204092	-3.22177	0.00127399	0.0219055	Down
Aurkb	257.897	-0.728602	0.226798	-3.21255	0.00131561	0.0223582	Down
Apol11b	100.965	-0.954014	0.296984	-3.21234	0.00131657	0.0223582	Down
Aspm	198.646	-0.790249	0.246097	-3.21113	0.00132215	0.0223582	Down
Gm36839	52.455	-0.914703	0.286504	-3.19264	0.00140979	0.0233533	Down
Ms4a4c	629.066	-0.78032	0.245054	-3.18428	0.00145116	0.0239165	Down
Sprr1a	132.101	-0.903374	0.284087	-3.17992	0.00147314	0.0241078	Down
Chrnb4	50.8751	-0.898047	0.283744	-3.16499	0.00155089	0.0250511	Down
Cdca3	320.976	-0.639192	0.203061	-3.14778	0.00164514	0.0262038	Down
Nox1	47.2156	-1.15998	0.369655	-3.138	0.00170104	0.0268424	Down
Serpina3f	377.86	-0.895749	0.286505	-3.12647	0.00176918	0.0275413	Down
1700008A23Rik	43.0511	-0.804013	0.257914	-3.11737	0.00182474	0.0281209	Down
Gm3235	118.838	-0.804671	0.258714	-3.11027	0.00186914	0.0285565	Down
F830016B08Rik	39.3596	-0.860487	0.276752	-3.10924	0.00187572	0.028629	Down
Klra13-ps	359.529	-0.750314	0.242459	-3.0946	0.00197081	0.0295986	Down
B430010I23Rik	3741.38	-0.72432	0.238193	-3.0409	0.00235876	0.0336837	Down
Cep55	167.566	-0.762018	0.251111	-3.03459	0.00240864	0.0341206	Down
Slc35d3	165.247	-0.946025	0.312198	-3.03021	0.00244381	0.0345334	Down
Pimreg	171.83	-0.651805	0.215565	-3.0237	0.00249704	0.0350414	Down
Abhd12b	205.195	-0.734165	0.244046	-3.0083	0.00262713	0.0363949	Down
Hs3st6	422.804	-0.64373	0.214252	-3.00455	0.00265975	0.0366513	Down
Gm36756	54.436	-1.00826	0.336573	-2.99567	0.00273846	0.0373258	Down
Dkkl1	108.385	-0.676761	0.226296	-2.9906	0.00278433	0.0376808	Down
Gm13830	131.837	-0.632853	0.211626	-2.99044	0.00278579	0.0376808	Down
Gm13012	163.706	-0.665919	0.223216	-2.98329	0.00285163	0.0383581	Down
Cdca5	125.524	-0.702183	0.236079	-2.97435	0.00293605	0.0390538	Down
Spdl1	109.717	-0.756137	0.25575	-2.95655	0.00311106	0.0406961	Down
1700025N21Rik	31.0176	-1.35906	0.461238	-2.94655	0.00321343	0.0416696	Down
Nwd2	113.734	-0.836032	0.284096	-2.94278	0.00325275	0.041956	Down
Ptp4a1	71.1347	-0.695613	0.237741	-2.92593	0.00343433	0.043633	Down
Sapcd2	290.757	-0.607933	0.207908	-2.92405	0.00345513	0.0438401	Down
Adgre4	519.866	-0.713183	0.244127	-2.92136	0.00348501	0.0439613	Down
Gm38253	24.8219	-1.201	0.411798	-2.91647	0.00354014	0.0443121	Down
Gm45509	61.9924	-0.79696	0.273285	-2.91623	0.00354292	0.0443184	Down
Zfp239	160.947	-0.596923	0.204713	-2.9159	0.00354668	0.0443369	Down
4930451E10Rik	48.1397	-0.63696	0.218461	-2.91566	0.00354933	0.0443416	Down
Gabrd	78.7495	-0.993085	0.340808	-2.91392	0.00356925	0.0445076	Down
Ifitm6	433.452	-0.696405	0.239797	-2.90414	0.00368262	0.0456261	Down
Dcdc2a	1363.24	-0.783105	0.270925	-2.89049	0.00384647	0.0466795	Down
Gm26740	122.825	-0.942107	0.326185	-2.88826	0.00387382	0.0467802	Down
Ksr2	38.6381	-0.7716	0.268915	-2.86931	0.0041137	0.0488822	Down
5830444B04Rik	468.43	-0.846288	0.295477	-2.86414	0.00418144	0.0493857	Down
Nfil3	824.929	-0.586761	0.205376	-2.85701	0.00427655	0.0500924	Down
Ccna2	408.673	-0.592519	0.207726	-2.8524	0.00433898	0.0506926	Down
Gm15894	19.6654	-1.08534	0.38118	-2.84733	0.00440876	0.0512924	Down
Clec4d	233.786	-0.990379	0.34808	-2.84526	0.00443748	0.0515034	Down
Gm26736	79.7344	-0.803894	0.282756	-2.84307	0.00446813	0.0517989	Down
Pif1	97.4438	-0.831205	0.29303	-2.83659	0.00455988	0.0524238	Down
Kif18b	133.418	-0.715287	0.252276	-2.83533	0.00457783	0.0524784	Down
Dlgap5	171.19	-0.763213	0.269809	-2.82872	0.00467345	0.0531953	Down
Gm16072	62.9581	-0.698941	0.247519	-2.82378	0.00474605	0.0538957	Down
Slfn4	581.633	-1.08333	0.38373	-2.82316	0.00475525	0.0539372	Down
1700003E16Rik	933.615	-0.610374	0.217201	-2.81018	0.0049514	0.0554831	Down
Gm10773	27.203	-1.25353	0.447097	-2.80372	0.00505172	0.0561546	Down
Trim30b	392.967	-0.84336	0.301586	-2.79641	0.00516736	0.0570167	Down
Gpr21	86.869	-0.774937	0.277584	-2.79172	0.00524291	0.0574272	Down
Cenpm	73.9965	-0.837498	0.300121	-2.79054	0.00526205	0.0576044	Down
Itpka	980.574	-0.674094	0.241641	-2.78965	0.00527646	0.0577297	Down
Ticrr	65.7783	-0.888784	0.319661	-2.78039	0.00542934	0.0587745	Down
Rptn	174.47	-1.09482	0.393992	-2.77879	0.00545614	0.0589386	Down
1700007K13Rik	2367.04	-0.821689	0.295767	-2.77816	0.0054667	0.0590149	Down
Gm8909	64.243	-0.78229	0.281796	-2.77608	0.00550179	0.0592295	Down
Slc2a6	481.134	-0.669469	0.243174	-2.75305	0.00590425	0.0623889	Down
Zcchc12	72.637	-1.15867	0.421243	-2.7506	0.00594863	0.0627137	Down
Treml1	400.213	-0.845853	0.307687	-2.74907	0.0059765	0.0628453	Down
Gm37694	40.6868	-0.97294	0.35472	-2.74284	0.00609105	0.0635477	Down
Cenph	88.1317	-0.696802	0.254818	-2.73451	0.00624732	0.0644397	Down
Gm11670	37.3529	-0.656668	0.240531	-2.73008	0.00633194	0.0650712	Down
4930455G09Rik	54.9823	-1.1999	0.439934	-2.72745	0.0063826	0.0654453	Down
Gm17823	61.0925	-0.729045	0.267693	-2.72343	0.00646073	0.0659768	Down
Gm36161	84.418	-0.769478	0.282721	-2.72169	0.00649497	0.0661674	Down
Fgr	1850.41	-0.587255	0.216111	-2.71738	0.00658015	0.066741	Down
Gm49474	64.9614	-0.848145	0.312316	-2.71566	0.00661437	0.0669757	Down
Gm14453	30.5033	-0.876476	0.323264	-2.71133	0.0067013	0.0677228	Down
Gm26707	25.6235	-0.988143	0.364615	-2.7101	0.00672631	0.0679403	Down
Gm6545	56.5606	-0.972932	0.361046	-2.69476	0.00704395	0.0698616	Down
Klhl11	197.802	-0.717736	0.266696	-2.69122	0.00711923	0.0703037	Down
Il31ra	37.8112	-0.892811	0.332026	-2.68898	0.00716708	0.0705614	Down
Gm32857	32.5751	-0.895096	0.332965	-2.68826	0.00718254	0.0706779	Down
Nuf2	157.924	-0.781947	0.291534	-2.68218	0.00731443	0.0716497	Down
Pf4	2434.2	-0.601294	0.225004	-2.67237	0.00753181	0.0731254	Down
Ppp2r2b	431.563	-0.605699	0.227445	-2.66305	0.00774352	0.0746738	Down
Upk3a	55.5675	-0.824689	0.313195	-2.63315	0.00845968	0.0798929	Down
Gm49785	41.6092	-0.684068	0.260197	-2.62904	0.00856267	0.0803974	Down
Mns1	973.27	-0.635495	0.241795	-2.62824	0.00858271	0.0805467	Down
Klre1	182.684	-0.729949	0.277772	-2.62787	0.00859215	0.0805576	Down
Kif2c	152.387	-0.69099	0.26365	-2.62086	0.00877078	0.0818382	Down
Snord83b	26.274	-0.944935	0.360585	-2.62056	0.00877848	0.0818424	Down
Gm44763	65.9695	-0.628472	0.239869	-2.62006	0.0087914	0.0818736	Down
Gm20394	47.3115	-0.581078	0.221849	-2.61925	0.00881221	0.0819272	Down
Gm18095	82.5442	-0.8166	0.312157	-2.61599	0.00889694	0.0825012	Down
Ly6g6f	58.7951	-0.764664	0.292731	-2.61217	0.00899694	0.0831907	Down
9130230L23Rik	1281.07	-0.599054	0.23063	-2.59746	0.00939148	0.0856187	Down

### Sheet: TableS3_GoCategory
Category	Term	PValue	Benjamin	Count	Genes	Group
angiogenesis related	GO:0001525~angiogenesis	7.89362e-06	0.00835585	12	VEGFC, VEGFD, FLT1, PGF, CCBE1, SERPINE1, HIF3A, APOLD1, ACKR3, SOX17, COL8A1, FGF2	Up
angiogenesis related	GO:0045766~positive regulation of angiogenesis	1.06004e-05	0.00561831	9	VEGFC, HYAL1, VEGFD, FLT1, PGF, CCBE1, SERPINE1, THBS1, FGF2	Up
angiogenesis related	GO:0002040~sprouting angiogenesis	0.000109691	0.0230517	5	FLT1, PGF, CCBE1, LOXL2, THBS1	Up
cell migration	GO:0030335~positive regulation of cell migration	0.00200013	0.141028	8	FLT1, TIAM1, CARMIL1, EDN1, VIL1, CPEB1, THBS1, CXCL12	Up
circadian rhythm	GO:0048511~rhythmic process	0.000883938	0.089721	7	HLF, NR1D1, NR1D2, DBP, TEF, PER3, BHLHE40	Up
ECM organization	GO:0030198~extracellular matrix organization	0.000480014	0.0618047	7	LAMA2, TNFRSF11B, TNXB, ADAMTSL2, LAMC3, ITGA8, ECM2	Up
organ development	GO:0007275~multicellular organism development	2.7981e-05	0.00986574	24	TMEFF1, FLT1, PHACTR4, PGF, GDF6, ACKR3, GAS7, SPRY4, HIC1, SLIT3, NOTCH3, HSPA1L, VEGFC, VEGFD, DBP, ITGA8, NTRK2, CCBE1, TEF, HIF3A, RELN, FGF2, TCF23, LRP5	Up
organ development	GO:0010976~positive regulation of neuron projection development	0.00130476	0.109218	7	LIF, TIAM1, P2RY2, NTRK2, ADAMTS1, RELN, CPEB1	Up
positive regulation of cell division / proliferation	GO:0008284~positive regulation of cell proliferation	0.000275801	0.0476946	15	FGF7, PGF, ACER2, EDN1, MARK4, CXCL12, MYCN, LIF, VEGFC, VEGFD, TIAM1, NTRK2, THBS1, FGF2, LRP5	Up
positive regulation of cell division / proliferation	GO:0051781~positive regulation of cell division	0.000617776	0.0703887	5	VEGFC, VEGFD, FGF7, PGF, FGF2	Up
response to hypoxia	GO:0001666~response to hypoxia	4.6627e-05	0.012315	10	VEGFC, VEGFD, FLT1, PGF, EDN1, HIF3A, APOLD1, BNIP3, LOXL2, CXCL12	Up
cell cycle	GO:0007049~cell cycle	6.06478e-21	1.41916e-18	33	TICRR, CEP55, AURKB, KIF2C, CDCA8, CDCA2, SKA3, SPIN2C, CDCA5, CCNA2, ASPM, CDCA3, CKAP2, CDK1, KIF11, MKI67, DLGAP5, CCNF, TPX2, NUF2, NUSAP1, KIF18B, CDC20, BIRC5, SPDL1, UBE2C, KNSTRN, RACGAP1, CCNB1, UHRF1, KNL1, SPAG5, PTP4A1	Down
cell division	GO:0007067~mitotic nuclear division	4.0338e-22	2.83173e-19	26	AURKB, CEP55, KIF2C, CDCA8, CDCA2, SKA3, CCNA2, CDCA5, ASPM, CDCA3, CDK1, KIF11, CCNF, NUF2, TPX2, NUSAP1, KIF18B, SPDL1, BIRC5, CDC20, KNSTRN, UBE2C, CENPH, CCNB1, SPAG5, KNL1	Down
cell division	GO:0051301~cell division	2.64472e-21	9.28296e-19	28	KIFC1, CEP55, AURKB, KIF2C, CDCA8, CDCA2, SKA3, CDCA5, CCNA2, ASPM, CDCA3, KIF14, CDK1, KIF11, CCNF, TPX2, NUF2, KIF18B, NUSAP1, CDC20, BIRC5, SPDL1, KNSTRN, UBE2C, RACGAP1, CCNB1, KNL1, SPAG5	Down
chromosome segregation	GO:0007059~chromosome segregation	2.22613e-10	3.90686e-08	11	KIF2C, KIF11, KNL1, SPAG5, CDCA2, CENPF, SKA3, BIRC5, KNSTRN, TOP2A, CENPH	Down
chromosome segregation	GO:0007080~mitotic metaphase plate congression	6.40518e-08	8.99284e-06	7	CCNB1, KIF14, KIF2C, KIFC1, CDCA8, SPDL1, CDCA5	Down
chromosome segregation	GO:0000070~mitotic sister chromatid segregation	1.20966e-05	0.00121239	5	CDCA8, SPAG5, KIF18B, NUSAP1, KNSTRN	Down
immune response related	GO:0002376~immune system process	0.00294945	0.121552	9	TLR12, LST1, MEFV, FGR, SERPINA3G, CLEC4D, SPON2, IL31RA, CD7	Down
microtubule-based movement	GO:0007018~microtubule-based movement	0.00149297	0.0721801	5	KIF14, KIF2C, KIFC1, KIF11, KIF18B	Down
spindle organization	GO:0007051~spindle organization	2.57244e-06	0.000300931	5	KIF11, SPAG5, AURKB, KNSTRN, ASPM	Down
spindle organization	GO:0090307~mitotic spindle assembly	6.74753e-05	0.00524942	5	KIFC1, KIF11, TPX2, BIRC5, CDC20	Down
