## Supplementary material for "Short-term exposure to intermittent hypoxia leads to changes in gene expression seen in chronic pulmonary disease": DatafileS4

### Sheet: TableS13
cellType	disease	diseaseFullName	DisGeNETname	PValue	BH	intersect	n_ref	n_diffGene	gene	Group
Mphage-DC	Allergic asthma	Allergic asthma	Allergic asthma|disease	0.00805191	0.02589	6	161	174	CCL24,CCR1,ITGAM,LTC4S,MYLK,TGFB2	Up
NK-T	Allergic asthma	Allergic asthma	Allergic asthma|disease	0.00214462	0.00914744	7	161	179	ALOX5,CAV1,GATA3,IFNGR1,NOS3,PDE4B,TNF	Up
AT1	Asthma	Asthma	Asthma|disease	0.00341501	0.012977	23	1091	185	AGER,ANXA2,ANXA6,BATF,BDNF,CAV1,CD44,CYP4F3,DCTN4,EDN1,F2R,FUCA1,FUCA2,GAPDH,ISYNA1,KHDRBS1,KRT19,RHOA,SMAD7,TIMP3,TSC22D3,VEGFA,VLDLR	Up
AT2	Asthma	Asthma	Asthma|disease	3.12041e-05	0.000509462	27	1091	171	AGER,ANO1,CARD10,CHIA,COL1A1,COL3A1,COL4A3,CYP2B6,EDN1,EDNRB,F3,FOXO3,FSTL1,GAPDH,GAS6,KRT19,LGALS3,LTA,NFIA,PCNA,PDE4B,POSTN,PTEN,SCD,SFTPB,TFF2,TXNIP	Up
Baso	Asthma	Asthma	Asthma|disease	0.000279909	0.00225004	25	1091	174	AHNAK,ALOX15,APOE,CCL24,CSF1R,CTSS,EDNRB,F10,F3,F7,FABP4,FN1,GAPDH,GCLM,HMOX1,LIPA,LTC4S,MAPK8,PDCD4,PTGS1,SLC11A1,SLPI,SQSTM1,THBS1,TPT1	Up
Bcell	Asthma	Asthma	Asthma|disease	0.000145736	0.00138938	25	1091	167	ACE,ADM,AHNAK,ALDH2,ANXA2,BCL2,CD200,CRIP1,CTGF,CXCL12,EDN1,EGF,GAPDH,HSPA12B,IL9R,LAMA5,PDGFB,RPLP0,RPSA,SCD,SOX5,TIMP3,TNFRSF14,TNFRSF8,TPT1	Up
DC	Asthma	Asthma	Asthma|disease	0.00135477	0.00629217	22	1091	162	AHNAK,ALOX5,BIRC5,CCL17,COX4I2,CRIM1,DUSP1,EDN1,EGR1,GAPDH,HIF1A,HSPB1,ITGAM,MIF,MMP12,PCNA,PTGS1,SCGB3A2,SERPING1,TGFBI,TPI1,TUBB4B	Up
Endo	Asthma	Asthma	Asthma|disease	0.0114898	0.0340234	21	1091	182	ACKR3,ADM,ANXA2,BCL2,CD200,CDKN1A,CDKN1B,EDN1,EPHX1,FAS,FLT1,GAPDH,HSPA12B,LRRC32,PDE4B,PDGFB,SERPINE1,SMAD7,TIMP3,TIPARP,TPI1	Up
Erythro	Asthma	Asthma	Asthma|disease	0.00223697	0.00935053	23	1091	179	ACE,ACKR3,AGER,CAV1,CD14,CD200,CPOX,EDN1,EPHX1,FTO,GATA1,GATA3,GRP,MFGE8,PDE4B,POSTN,PUS10,SLC17A5,SLC3A2,TBXAS1,TPI1,VCAM1,XDH	Up
FB	Asthma	Asthma	Asthma|disease	6.81274e-05	0.000837566	26	1091	169	ACE,ADAM33,ADAMTS1,AGER,ANXA1,C3,CCL11,CD200,CTGF,EDN1,EPHX1,FLT1,FN1,JUNB,KRT19,LGALS1,MAPK3,MCAM,MMRN1,PEPD,POSTN,RGS2,SERPINE1,TAGLN,THBS1,TXNIP	Up
Mono	Asthma	Asthma	Asthma|disease	0.000366015	0.00277632	24	1091	167	ACE,BCL2,C5AR1,CCL24,CCR1,CD200,CD44,CEP68,CHIA,CTSD,CYSLTR1,EDN1,FABP4,FKBP5,FPR2,HMOX1,ITGAX,NOS3,PDE4B,PTGER4,SLC11A1,SLC12A2,SOD3,THBD	Up
Mphage	Asthma	Asthma	Asthma|disease	0.0116692	0.0340234	20	1091	171	CD200,CD68,CRLF2,CXCL12,DECR1,DTL,EDN1,FABP4,FCGR2B,HMOX1,ITGB2,LGALS3,PCNA,S100A1,SCD,SLC39A2,SMAD7,SPAG11B,TUBB4B,VPS13D	Up
Mphage-DC	Asthma	Asthma	Asthma|disease	5.69327e-08	5.94947e-06	33	1091	174	AHNAK,ALDH2,ALOX15,ALOX5AP,CCL24,CCR1,CD38,CTSD,CYBB,EDNRB,F7,FABP4,FN1,GAPDH,GPX3,GRK5,HSPA12B,ITGAM,ITGB2,JMJD1C,LTC4S,MYLK,PDCD4,PLEK,PTGS1,RAB27A,SELP,SERPINB2,SLPI,TGFB2,THBS1,TIMD4,TLN1	Up
MyoFB	Asthma	Asthma	Asthma|disease	0.000656736	0.00448268	25	1091	184	ADAMTS1,AKAP13,ANXA1,CD44,COL1A1,COL3A1,CTGF,EDN1,FABP4,FLNC,FN1,GAPDH,HSPB1,MFGE8,NOX4,POSTN,PPP1R12A,PTGS1,SCD,SDC4,SERPINE1,SERPINE2,TGFB2,THBS1,VCAM1	Up
NK-T	Asthma	Asthma	Asthma|disease	2.67144e-05	0.000509462	28	1091	179	ACE,ACKR3,AHNAK,ALOX5,CAV1,CCR8,EDN1,F3,FLT3LG,GATA3,HSPB1,JUNB,KITLG,LNPEP,LRRC32,LTB4R,NOS3,NOTCH4,ODC1,OGG1,PBX2,PDE4B,SDC4,SERPINB6,SLC30A5,SLC3A2,TNF,TXNIP	Up
Pcyte	Asthma	Asthma	Asthma|disease	0.0102026	0.0318259	21	1091	180	AGTR1,CD200,CTGF,EPHX1,F2R,FRMD6,HSPB2,JUN,JUND,LEPR,MFGE8,ODC1,POSTN,PRKG1,RELA,RGS5,SERPINE1,SMAD7,TLN1,TUBB4B,VTN	Up
Tcell	Asthma	Asthma	Asthma|disease	0.00186088	0.008275	22	1091	166	ACE,ANXA2,ATPAF1,AURKB,BIRC5,CD200,CRIM1,EDN1,EGF,EPHX1,FLAD1,FSTL1,GAPDH,HSPA12B,LAMA5,MADD,MFGE8,ODC1,RGS7BP,SLC12A2,TNS1,TRPV4	Up
AT2	COPD	COPD	Chronic Obstructive Airway Disease|disease	2.47438e-05	0.000509462	18	554	171	ADAM19,AGER,AQP5,BNIP3,COL1A1,COL4A3,DBP,EDN1,EDNRB,EPAS1,FABP5,FOXO3,GSTO1,LCN2,NPNT,PTEN,SFTPB,SLC1A5	Up
Baso	COPD	COPD	Chronic Obstructive Airway Disease|disease	3.12809e-05	0.000509462	18	554	174	CD5L,CFH,CTSS,DBP,EDNRB,FN1,GCLM,GSTO1,HMOX1,KRT5,LTC4S,MSR1,PTGS1,PTPN1,S100A4,SLC11A1,SLPI,TIMP2	Up
Bcell	COPD	COPD	Chronic Obstructive Airway Disease|disease	0.0127163	0.0364068	12	554	167	ACE,ADM,ALDH2,BCL2,CTGF,CTSE,DBP,EDN1,HSD11B1,SOX5,VIM,VWF	Up
DC	COPD	COPD	Chronic Obstructive Airway Disease|disease	0.00141292	0.00641956	14	554	162	CD163,DBP,EDN1,EGR1,GSTO1,HIF1A,ITGAM,MIF,MMP12,PTGS1,RRM1,S100A4,SOX6,VIM	Up
Erythro	COPD	COPD	Chronic Obstructive Airway Disease|disease	0.000458925	0.00330743	16	554	179	ACE,AGER,AKAP12,AQP5,BNIP3,CAV1,CD14,CH25H,CPOX,EDN1,EPHX1,FTO,MFAP4,RAPGEF3,SMAD6,XDH	Up
FB	COPD	COPD	Chronic Obstructive Airway Disease|disease	3.51917e-07	2.40428e-05	21	554	169	ACE,ADAM33,AGER,CCL11,CTGF,CXCL13,DBP,EDN1,EPAS1,EPHX1,FBLN5,FN1,MCAM,MFAP4,MMRN1,PDZD2,SERPINE1,SLC1A5,SMPD3,TIMP2,VIM	Up
Mono	COPD	COPD	Chronic Obstructive Airway Disease|disease	0.000209512	0.00175152	16	554	167	ACE,BCL2,BNIP3,C5AR1,DBP,EDN1,GSR,HMOX1,LRP5,MFAP4,NCF1,NOS3,SCLT1,SLC11A1,SOD3,VWF	Up
Mphage	COPD	COPD	Chronic Obstructive Airway Disease|disease	0.000831084	0.0049304	15	554	171	AQP5,CD63,CD68,CXCR1,EDN1,FABP5,GSTO1,HMOX1,ITGB2,MARCO,RNASEH2A,SMAD7,VIM,VWF,XRCC5	Up
Mphage-DC	COPD	COPD	Chronic Obstructive Airway Disease|disease	5.75186e-07	2.40428e-05	21	554	174	ADIPOR2,ALDH2,CD5L,CXCL13,CYBB,DBP,EDNRB,FABP5,FN1,GSR,GSTO1,ITGAM,ITGB2,KLF2,LTC4S,MSR1,PRTN3,PTGS1,SLPI,TGFB2,TIMP2	Up
MyoFB	COPD	COPD	Chronic Obstructive Airway Disease|disease	6.55601e-05	0.000837566	18	554	184	COL1A1,CS,CTGF,CUL9,CYS1,DBP,EDN1,FBLN5,FN1,ITGA5,ITGB5,MFAP4,PTGS1,S100A4,SERPINE1,SERPINE2,TGFB2,VIM	Up
NK-T	COPD	COPD	Chronic Obstructive Airway Disease|disease	0.00132288	0.00628369	15	554	179	ACE,BNIP3,CAV1,CCR8,CD163,DBP,EDN1,LNPEP,NOS3,OGG1,S100A4,SCARB1,SERPINB6,SIRT6,TNF	Up
AT1	ILF	Interstitial lung fibrosis	Interstitial lung fibrosis|phenotype	0.00872971	0.0276441	5	110	185	BMP4,BSG,CD44,EDN1,VEGFA	Up
AT2	ILF	Interstitial lung fibrosis	Interstitial lung fibrosis|phenotype	0.00112133	0.0059685	6	110	171	ADAM19,AQP3,COL1A1,EDN1,SPARC,TM7SF2	Up
Bcell	ILF	Interstitial lung fibrosis	Interstitial lung fibrosis|phenotype	2.09021e-06	6.02584e-05	9	110	167	ACE,ADM,ALDH2,BCL2,BGN,CTGF,EDN1,EGF,VIM	Up
DC	ILF	Interstitial lung fibrosis	Interstitial lung fibrosis|phenotype	0.000847407	0.0049304	6	110	162	AQP3,EDN1,HIF1A,KLF5,SDC1,VIM	Up
FB	ILF	Interstitial lung fibrosis	Interstitial lung fibrosis|phenotype	2.30654e-06	6.02584e-05	9	110	169	ACE,BGN,CTGF,DES,EDN1,FN1,SERPINE1,TIMP2,VIM	Up
Mono	ILF	Interstitial lung fibrosis	Interstitial lung fibrosis|phenotype	0.000146251	0.00138938	7	110	167	ACE,BCL2,BGN,CD44,EDN1,HMOX1,SPARC	Up
Mphage	ILF	Interstitial lung fibrosis	Interstitial lung fibrosis|phenotype	0.00631758	0.0209583	5	110	171	CD68,EDN1,HMOX1,TIMP4,VIM	Up
Mphage-DC	ILF	Interstitial lung fibrosis	Interstitial lung fibrosis|phenotype	0.00678917	0.0221709	5	110	174	ALDH2,BSG,CYBB,FN1,TIMP2	Up
MyoFB	ILF	Interstitial lung fibrosis	Interstitial lung fibrosis|phenotype	5.10791e-07	2.40428e-05	10	110	184	BGN,CD44,COL1A1,CTGF,EDN1,FN1,MYOZ2,SERPINE1,SPARC,VIM	Up
Tcell	ILF	Interstitial lung fibrosis	Interstitial lung fibrosis|phenotype	0.000961887	0.00543336	6	110	166	ACE,BGN,BMP4,EDN1,EGF,VIM	Up
Bcell	IPAH	Idiopathic pulmonary arterial hypertension	Idiopathic pulmonary arterial hypertension|disease	8.99107e-05	0.000989017	8	137	167	ACTA2,BGN,EGF,GPI,PTGIS,RYR1,SOX17,TPT1	Up
Erythro	IPAH	Idiopathic pulmonary arterial hypertension	Idiopathic pulmonary arterial hypertension|disease	0.0183735	0.0462658	5	137	179	ACTA2,AQP1,HDAC4,MGP,SOX17	Up
FB	IPAH	Idiopathic pulmonary arterial hypertension	Idiopathic pulmonary arterial hypertension|disease	9.77026e-05	0.00102099	8	137	169	ACTA2,BGN,GJA1,GPI,KLF6,MGP,PTGIS,THBS1	Up
Mphage-DC	IPAH	Idiopathic pulmonary arterial hypertension	Idiopathic pulmonary arterial hypertension|disease	0.000714621	0.00466737	7	137	174	ACTA2,CCR1,FGFR1,FLNA,ITSN1,PTGIS,THBS1	Up
MyoFB	IPAH	Idiopathic pulmonary arterial hypertension	Idiopathic pulmonary arterial hypertension|disease	0.0048671	0.0172387	6	137	184	BGN,COL1A2,FLNA,MGP,PTGIS,THBS1	Up
Tcell	IPAH	Idiopathic pulmonary arterial hypertension	Idiopathic pulmonary arterial hypertension|disease	0.0136794	0.0371297	5	137	166	AQP1,BGN,EGF,SOX17,SRC	Up
AT2	IPF	Idiopathic Pulmonary Fibrosis	Idiopathic Pulmonary Fibrosis|disease	0.00128173	0.00622982	10	297	171	AGER,COL1A1,COL3A1,FOXO3,GSK3B,LGALS3,PCNA,PTEN,SFTPB,SPARC	Up
Baso	IPF	Idiopathic Pulmonary Fibrosis	Idiopathic Pulmonary Fibrosis|disease	0.00500181	0.0172387	9	297	174	FN1,GATA6,HMOX1,KRT8,LTBP1,MSR1,PF4,PTGS1,S100A4	Up
DC	IPF	Idiopathic Pulmonary Fibrosis	Idiopathic Pulmonary Fibrosis|disease	0.000849255	0.0049304	10	297	162	CCL17,CCNA2,CD163,EGR1,PCNA,PRC1,PTGS1,S100A4,SDC1,VIM	Up
FB	IPF	Idiopathic Pulmonary Fibrosis	Idiopathic Pulmonary Fibrosis|disease	0.00117277	0.00597828	10	297	169	AGER,ANXA1,CTGF,CXCL13,FLT1,FN1,MMRN1,TAGLN,VIM,ZNF253	Up
LymEndo	IPF	Idiopathic Pulmonary Fibrosis	Idiopathic Pulmonary Fibrosis|disease	0.0179726	0.0458083	8	297	179	CCNA2,EZH2,IL33,PRC1,PTX3,SPARC,SPP1,VIM	Up
Mphage	IPF	Idiopathic Pulmonary Fibrosis	Idiopathic Pulmonary Fibrosis|disease	0.00446798	0.0161001	9	297	171	CXCL12,CXCR1,DECR1,HMOX1,IGF1,LGALS3,PCNA,TIMP4,VIM	Up
MyoFB	IPF	Idiopathic Pulmonary Fibrosis	Idiopathic Pulmonary Fibrosis|disease	0.000158554	0.00144078	12	297	184	ANXA1,COL18A1,COL1A1,COL3A1,CTGF,FN1,PTGS1,S100A4,SPARC,STK17B,VCAM1,VIM	Up
AT1	IPH	Idiopathic pulmonary hypertension	Idiopathic pulmonary hypertension|disease	0.00293988	0.0113784	5	85	185	BDNF,CAV1,EDN1,F2R,VEGFA	Up
Endo	IPH	Idiopathic pulmonary hypertension	Idiopathic pulmonary hypertension|disease	0.00274005	0.0110129	5	85	182	BCL2,EDN1,LIMK1,LXN,SERPINE1	Up
FB	IPH	Idiopathic pulmonary hypertension	Idiopathic pulmonary hypertension|disease	0.00198632	0.00864879	5	85	169	EDN1,FHL1,LXN,MAPK3,SERPINE1	Up
NK-T	IPH	Idiopathic pulmonary hypertension	Idiopathic pulmonary hypertension|disease	0.00255026	0.0104511	5	85	179	ALOX5,CAV1,EDN1,NOS3,TNF	Up
DC	PF	Pulmonary Fibrosis	Pulmonary Fibrosis|disease	0.00572859	0.0193109	9	326	162	CCL17,CCL4,FST,LMNA,MMP12,S100A4,SCGB3A2,SDC1,TGFBI	Up
FB	PF	Pulmonary Fibrosis	Pulmonary Fibrosis|disease	4.01475e-05	0.000559389	13	326	169	ANXA1,BGN,CCL11,CXCL13,DES,FN1,FST,LGALS1,MAPK3,MMRN1,TAGLN,THBS1,WT1	Up
Mphage-DC	PF	Pulmonary Fibrosis	Pulmonary Fibrosis|disease	0.00288127	0.011362	10	326	174	BAD,BSG,CXCL13,ELK1,FN1,KLF2,MSR1,PRTN3,TGFB2,THBS1	Up
MyoFB	PF	Pulmonary Fibrosis	Pulmonary Fibrosis|disease	0.000371947	0.00277632	12	326	184	ANXA1,BGN,CD44,COL1A2,COL3A1,FN1,FST,KLF9,S100A4,SPARC,TGFB2,THBS1	Up
NK-T	PF	Pulmonary Fibrosis	Pulmonary Fibrosis|disease	0.0107039	0.0328988	9	326	179	CCR8,CD36,LMNA,LTB4R,MFN2,NOTCH4,OGG1,S100A4,THY1	Up
AT1	PH	Pulmonary hypertension	Pulmonary Hypertension|phenotype	0.00121082	0.00602527	7	141	185	AGER,CAV1,EDN1,GATA6,RHOA,SMAD7,VEGFA	Up
AT2	PH	Pulmonary hypertension	Pulmonary Hypertension|phenotype	0.000764716	0.0048432	7	141	171	ACVRL1,AGER,COL1A1,EDN1,EDNRB,EPAS1,F3	Up
Baso	PH	Pulmonary hypertension	Pulmonary Hypertension|phenotype	0.00427032	0.0156578	6	141	174	APOE,EDNRB,F3,GATA6,HMOX1,PTGIS	Up
Bcell	PH	Pulmonary hypertension	Pulmonary Hypertension|phenotype	2.07903e-06	6.02584e-05	10	141	167	ACE,ADM,BCL2,CTGF,ECE1,EDN1,PDE3A,PDGFB,PTGIS,VWF	Up
DC	PH	Pulmonary hypertension	Pulmonary Hypertension|phenotype	8.89579e-05	0.000989017	8	141	162	ALOX5,BIRC5,CLU,EDN1,EGR1,FGFR1,GJA1,HIF1A	Up
Endo	PH	Pulmonary hypertension	Pulmonary Hypertension|phenotype	3.1689e-05	0.000509462	9	141	182	ADM,BCL2,CDKN1A,CDKN1B,EDN1,PDGFB,SERPINE1,SMAD7,VWF	Up
Erythro	PH	Pulmonary hypertension	Pulmonary Hypertension|phenotype	0.000177551	0.00154617	8	141	179	ACE,ACVRL1,AGER,CAV1,EDN1,PDE3A,SMAD6,VCAM1	Up
FB	PH	Pulmonary hypertension	Pulmonary Hypertension|phenotype	2.92511e-08	5.94947e-06	12	141	169	ACE,AGER,CLU,CTGF,EDN1,EPAS1,FBLN5,GJA1,LOX,PTGIS,SERPINE1,SMPD3	Up
Mono	PH	Pulmonary hypertension	Pulmonary Hypertension|phenotype	0.000664895	0.00448268	7	141	167	ACE,BCL2,CYSLTR1,EDN1,HMOX1,NOS3,VWF	Up
Mphage	PH	Pulmonary hypertension	Pulmonary Hypertension|phenotype	0.0172085	0.0444021	5	141	171	ALAS1,EDN1,HMOX1,SMAD7,VWF	Up
Mphage-DC	PH	Pulmonary hypertension	Pulmonary Hypertension|phenotype	0.00427032	0.0156578	6	141	174	ALOX5AP,CYBB,EDNRB,FGFR1,PTGIS,SELP	Up
MyoFB	PH	Pulmonary hypertension	Pulmonary Hypertension|phenotype	3.45301e-05	0.000515485	9	141	184	COL1A1,COL4A1,CTGF,EDN1,FBLN5,NOX4,PTGIS,SERPINE1,VCAM1	Up
NK-T	PH	Pulmonary hypertension	Pulmonary Hypertension|phenotype	0.000999804	0.00549892	7	141	179	ACE,ALOX5,CAV1,EDN1,F3,NOS3,TNF	Up
Pcyte	PH	Pulmonary hypertension	Pulmonary Hypertension|phenotype	0.00503139	0.0172387	6	141	180	CTGF,JUN,PRKG1,RELA,SERPINE1,SMAD7	Up
Tcell	PH	Pulmonary hypertension	Pulmonary Hypertension|phenotype	0.0153247	0.0410623	5	141	166	ACE,ACVRL1,BIRC5,ECE1,EDN1	Up
Mono	Allergic asthma	Allergic asthma	Allergic asthma|disease	0.000713664	0.0186445	7	161	148	CCL5,IFNGR2,IL18,IRF1,IRF7,LAT,TAP1	Down
Mphage-DC	Allergic asthma	Allergic asthma	Allergic asthma|disease	0.000347432	0.0181533	8	161	173	FCER2,HPGDS,IFNGR2,IL1B,IRF7,MMP9,TAP1,TLR1	Down
AT2	Asthma	Asthma	Asthma|disease	0.000572222	0.0186445	23	1091	162	ABCC4,AREG,BIRC5,C5,CCL5,CD160,CD2,CD28,CD44,COMMD10,FCER1G,FGFR1OP,GIMAP4,IL18R1,ITGB6,LDLR,PTGS2,SELL,TGFB1,TRAF2,TSC22D3,ZFP36,ZNF618	Down
Baso	Asthma	Asthma	Asthma|disease	9.81331e-05	0.00683661	25	1091	163	ACTB,ANXA1,ARG2,C3,CAMP,CCR2,CIB2,CTGF,FCER1A,FCER1G,FPR2,GSN,HCCS,HP,JAKMIP1,LGALS1,MMP8,MMP9,MS4A3,RAMP1,RORA,RUNX1,S100A8,S100A9,SELL	Down
Bcell	Asthma	Asthma	Asthma|disease	8.00047e-05	0.00683661	25	1091	161	AHSA1,CCL5,CCR7,CD1D,CD2,CD55,CD69,CIB1,FCER1G,GATA1,HDAC2,HDAC9,HNRNPU,HSPA4,IL17RA,IL2RB,IL7R,IRF7,LBR,LTB,RGS2,SELL,ST13,STAT1,TSC22D3	Down
Mphage-DC	Asthma	Asthma	Asthma|disease	1.40171e-05	0.00292958	28	1091	173	ACSL3,AXL,CD19,CTSS,EBI3,FCER1G,FCER2,FUCA2,HEXB,HLA-DQA1,HLA-DQB1,HLA-DRB5,HPGDS,IL1B,IRF7,JUND,LGALS3,LTB,MMP12,MMP9,NFKB2,PRMT2,RUNX1,RUNX3,SQSTM1,TGFBR1,TLR1,TNFRSF1B	Down
Tcell	Asthma	Asthma	Asthma|disease	0.000971472	0.0225597	22	1091	158	ABCC4,ALOX5,CCR9,CD55,CD69,CX3CR1,CYBB,FCER1G,GORASP1,HNRNPU,IFNG,IL13RA1,IRGM,MAPK3,MS4A1,PAFAH1B1,PSIP1,S100A8,S100A9,STAT1,STIP1,TSC22D3	Down
Baso	COPD	COPD	Chronic Obstructive Airway Disease|disease	0.000503932	0.0186445	15	554	163	ACTB,CAMP,CCR2,CD177,CIB2,CTGF,HCK,LCN2,MIA,MMP9,NCF4,S100A8,S100A9,SELL,TCF4	Down
Mphage-DC	COPD	COPD	Chronic Obstructive Airway Disease|disease	0.00261505	0.0496859	14	554	173	CD74,CTSS,GZMA,HPGDS,HSPD1,IL10RA,IL1B,LTB,MMP12,MMP13,MMP9,MYO1E,PLA2G2D,TNFRSF1B	Down
NK-T	COPD	COPD	Chronic Obstructive Airway Disease|disease	0.00247921	0.0496859	14	554	172	AAAS,AHCY,CD74,CST3,EGR1,GZMA,HAUS8,IL1B,ITGAL,KLF2,MIB1,MMP9,NCF1,SELL	Down
MyoFB	PH	Pulmonary hypertension	Pulmonary Hypertension|phenotype	0.00068882	0.0186445	7	141	168	ADM,ANGPT2,APOE,CX3CL1,ID1,JUN,SMAD6	Down
